# The condensate-forming protein eIF4ET ensures adequate levels of meiotic proteins to support oocyte storage

**DOI:** 10.1101/2024.10.29.620718

**Authors:** Priyankaa Bhatia, Judith Tafur, Ruchi Amin, Nicole E. Familiari, Kan Yaguchi, Vanna M. Tran, Alec Bond, Orhan Bukulmez, Jeffrey B. Woodruff

**Affiliations:** Dept. of Cell Biology, Dept. of Biophysics, UT Southwestern Medical Center, Dallas, TX 75390, USA; Division of Reproductive Endocrinology and Infertility, Dept. of Obstetrics and Gynecology, UT Southwestern Medical Center Dallas, TX, USA

## Abstract

Animals store oocytes in a dormant state for weeks to decades before ovulation. The homeostatic programs oocytes use to endure long-term storage are poorly understood. Using female nematodes as a short-lived model, we found that oocyte formation and storage required IFET-1, the conserved eIF4E-Transporter protein (eIF4ET). IFET-1 co-assembled with CAR-1 (Lsm14) to form micron-scale condensates in stored oocytes, which dissipated after oocyte activation. Depletion of IFET-1 destabilized the stored oocyte proteome, leading to lower translation, a decline in microtubule maintenance proteins, and errors in microtubule organization and meiotic spindle assembly. Deleting individual domains within IFET-1 impaired oocyte storage without affecting oocyte formation. Thus, in addition to establishing a healthy oocyte reserve in young mothers, IFET-1 ensures that correct levels of cytoskeletal proteins are maintained as oocytes age. Human eIF4ET also localized to micron-scale puncta in dormant oocytes in a reproductively healthy patient. Our results clarify the role for eIF4ET in maintaining the oocyte reserve and further support eIF4ET dysfunction as an upstream cause of embryonic aneuploidy and age-related infertility.
