## Supplementary material for "The condensate-forming protein eIF4ET ensures adequate levels of meiotic proteins to support oocyte storage": Data Set 3

### Sheet: Fig. 1B control
Day 2 Oocyte Arrest					Day 3 Oocyte Arrest					Day 4 Oocyte Arrest					Day 5 Oocyte Arrest					Day 6 Oocyte Arrest
Trial #1					Trial #1					Trial #1					Trial #1					Trial #1
Plate	Eggs	Hatched	Percentage		Plate	Eggs	Hatch	Percentage		Plate	Eggs	Hatch	Percentage		Plate	Eggs	Hatch	Percentage		Plate	Eggs	Hatch	Percentage
J	34	34	100		A	18	10	55.5556		D	11	4	36.3636		F	25	17	68		D	30	11	36.6667
L	30	28	93.3333		B	17	16	94.1176		E	20	13	65		H	23	16	69.5652		E	29	13	44.8276
Trial #2					D	20	14	70		F	18	14	77.7778		J	17	11	64.7059		I	24	14	58.3333
B	16	16	100		E	28	22	78.5714		H	33	20	60.6061		L	26	16	61.5385		J	24	18	75
E	33	32	96.9697		I	29	18	62.069		Trial #2					Trial #2					K	32	24	75
F	29	22	75.8621		K	25	23	92		A	12	6	50		A	31	23	74.1935		L	9	8	88.8889
G	7	6	85.7143		Trial #2					B	7	3	42.8571		C	20	14	70		Trial #2
H	23	21	91.3043		A	8	7	87.5		G	31	21	67.7419		E	33	25	75.7576		A	9	6	66.6667
I	12	12	100		B	11	10	90.9091		J	25	19	76		G	13	11	84.6154		E	30	19	63.3333
J	17	17	100		C	30	25	83.3333		L	33	31	93.9394		I	3	2	66.6667		I	13	5	38.4615
Trial #3					D	22	20	90.9091		Trial #3					K	26	15	57.6923		Trial #3
A	30	30	100		E	10	10	100		B	12	9	75		Trial #3					A	10	5	50
C	24	24	100		F	7	6	85.7143		C	26	18	69.2308		B	9	6	66.6667		C	10	8	80
E	29	28	96.5517		G	22	20	90.9091		D	11	8	72.7273		C	24	15	62.5		D	3	1	33.3333
G	17	17	100		I	14	12	85.7143		E	22	16	72.7273		E	10	4	40		E	17	9	52.9412
H	27	27	100		K	20	19	95		F	18	11	61.1111		F	18	15	83.3333		F	18	14	77.7778
K	29	29	100		Trial #3					H	17	14	82.3529		H	19	16	84.2105		G	6	4	66.6667
Trial #4					E	12	10	83.3333		I	25	15	60		I	11	6	54.5455		H	22	20	90.9091
A	33	33	100		F	19	18	94.7368		J	5	3	60		K	18	15	83.3333		J	17	10	58.8235
E	25	25	100		J	33	27	81.8182		L	13	5	38.4615		L	13	5	38.4615		Trial #4
G	20	19	95		K	14	9	64.2857		Trial #4					Trial #4					C	5	3	60
I	32	28	87.5		L	32	25	78.125		A	6	6	100		A	28	21	75		D	32	23	71.875
L	21	21	100		Trial #4					B	7	7	100		C	6	1	16.6667		E	6	3	50
Average	24.4	23.45	96.1118		B	32	30	93.75		C	22	12	54.5455		D	6	5	83.3333		G	25	24	96
					C	24	20	83.3333		E	33	28	84.8485		E	11	7	63.6364		I	19	9	47.3684
					D	6	3	50		F	30	30	100		H	23	22	95.6522		J	27	17	62.963
					Trial #5					H	9	6	66.6667		I	6	3	50		L	25	16	64
					F	20	20	100		J	23	19	82.6087		J	4	2	50		Trial #5
					H	13	11	84.6154		K	17	13	76.4706		K	11	6	54.5455		A	8	6	75
					I	26	25	96.1538		L	26	25	96.1538		L	17	15	88.2353		B	4	3	75
					L	31	31	100		Trial #5					Trial #5					D	12	8	66.6667
					Average	20.1111	17.0741	84.165		A	10	6	60		A	6	3	50		E	10	8	80
										B	8	4	50		B	14	13	92.8571		F	10	7	70
										C	17	12	70.5882		E	33	24	72.7273		G	16	4	25
										Average	18.2333	13.2667	70.126		Average	16.8	11.8	66.6147		Average	16.7333	10.6667	63.3834

### Sheet: Fig. 1B partial ifet-1(RNAi)
Day 2 Oocyte Arrest					Day 3 Oocyte Arrest					Day 4 Oocyte Arrest					Day 5 Oocyte Arrest
Trial 1					Trial 1					Trial 1					Trial 1
Plate	Eggs	Hatched	Percentage		Plate	Eggs	Hatch	Percentage		A	5	0	0		Plate	Eggs	Hatch	Percentage
A	11	5	45.4545		A	2	0	0		B	2	0	0		A	3	0	0
B	15	11	73.3333		B	12	6	50		C	6	0	0
C	15	7	46.6667		C	8	0	0
D	7	2	28.5714		D	1	1	100
E	7	0	0		E	2	0	0
F	16	10	62.5		F	5	0	0
G	9	0	0		G	18	3	16.6667
H	24	10	41.6667		H	5	0	0
I	28	16	57.1429		Trial 2
J	18	9	50		A	30	0	0
K	24	8	33.3333		B	8	0	0
Trial 2					C	3	0	0
A	3	0	0		D	33	12	36.3636
B	23	19	82.6
C	5	0	0
D	32	0	0
E	3	3	100
F	24	0	0
G	24	9	37.5
H	3	0	0
I	5	0	0
J	11	0	0
K	2	0	0

### Sheet: Fig. 1F, S1H
Figure 1F												Figure S1H
24 Hour Auxin Treatment					Control (no auxin)							fem-1 C. elegans grown on NGM						fem-1 C. elegans grown on NGM + 4 mM Auxin
Plate	Eggs	Hatch	Percentage		Plate	Eggs	Hatch	Percentage				Trial 1						Trial 1
Trial #1					Trial #1							Plate	Eggs	Hatch	Percentage			Plate	Eggs	Hatch	Percentage
A	15	3	20		B	25	18	72				A	18	10	55.5556			1	28	2	7.14286
B	16	1	6.3		D	30	16	53.3				B	17	16	94.1176			2	46	37	80.4348
F	6	0	0		E	28	22	78.6				D	20	14	70			3	28	23	82.1429
G	3	0	0		F	30	20	66.7				E	28	22	78.5714			4	42	39	92.8571
H	26	3	11.5		I	33	11	33.3				I	29	18	62.069			5	43	42	97.6744
I	9	1	11.1		K	17	3	17.6				K	25	23	92			6	71	61	85.9155
K	27	1	3.7		D	29	23	79.3				Trial 2						7	52	41	78.8462
L	10	1	10		G	25	15	60				A	8	7	87.5			8	57	50	87.7193
Trial #2					K	9	8	88.9				B	11	10	90.9091			9	49	44	89.7959
A	5	0	0		L	22	17	77.3				C	30	25	83.3333			10	29	17	58.6207
B	16	0	0		F	29	25	86.2				D	22	20	90.9091			11	41	33	80.4878
C	13	0	0		C	29	22	75.8621				E	10	10	100			12	16	10	62.5
D	3	0	0		D	10	8	80				F	7	6	85.7143			13	37	32	86.4865
E	3	0	0		E	32	28	87.5				G	22	20	90.9091			14	3	0	0
F	21	4	19		F	32	18	56.25				I	14	12	85.7143			15	78	71	91.0256
G	23	0	0		G	15	14	93.3333				K	20	19	95			16	63	51	80.9524
H	18	0	0		Trial #2							E	12	10	83.3333			17	10	4	40
I	8	0	0		2	25	24	96				F	19	18	94.7368			18	61	52	85.2459
J	20	1	5		9	27	25	92.5926				J	33	27	81.8182			19	52	43	82.6923
K	29	2	6.9		12	31	21	67.7419				K	14	9	64.2857			20	51	44	86.2745
L	18	3	16.7		14	32	16	50				L	32	25	78.125			21	17	0	0
Trial #3					16	30	26	86.6667				Trial 3						22	42	38	90.4762
A	23	1	4.3		19	32	21	65.625				B	32	30	93.75			23	87	81	93.1034
C	2	0	0		24	32	18	56.25				C	24	20	83.3333			24	58	48	82.7586
F	5	1	20		26	32	28	87.5				D	6	3	50			25	60	57	95
H	8	0	0		28	12	11	91.6667				Trial 4						26	44	34	77.2727
I	11	0	0		30	31	25	80.6452				F	20	20	100			27	20	13	65
J	9	2	22.2		34	32	22	68.75				H	13	11	84.6154			Average	45.4615	37.1923	75.401
K	7	0	0		36	32	24	75				I	26	25	96.1538
L	6	0	0		37	29	22	75.8621				L	31	31	100
Average	12.8571	0.857143	5.59643		40	20	11	55				Average	20.1111	17.0741	84.165
					42	26	9	34.6154
					43	31	20	64.5161
					44	15	10	66.6667													27
					47	30	20	66.6667							27
					Average	26.2941	18.2647	70.2327

### Sheet: Fig. 2B hermaphrodite
∆CHD					∆NLS					∆PolyQ					∆CC
Plate	Eggs	Hatch	Percentage		Plate	Eggs	Hatch	Percentage		Plate	Eggs	Hatch	Percentage		Plate	Eggs	Hatch	Percentage
A	30	29	96.6667		A	91	91	100		A	48	46	95.8333		A	48	44	91.6667
B	34	31	91.1765		B	58	54	93.1034		B	57	57	100		B	49	44	89.7959
C	29	27	93.1034		C	64	63	98.4375		C	58	55	94.8276		C	63	63	100
D	29	25	86.2069		D	66	66	100		D	14	12	85.7143		D	15	4	26.6667
E	34	31	91.1765		E	84	84	100		E	25	24	96		E	58	54	93.1034
F	72	72	100		F	95	95	100		F	21	19	90.4762		F	56	56	100
G	76	75	98.6842		G	48	44	91.6667		G	6	6	100		G	75	70	93.3333
H	74	74	100		H	85	85	100		H	16	14	87.5		H	13	11	84.6154
I	26	23	88.4615		I	63	63	100		I	6	6	100
J	76	76	100		J	35	35	100		J	6	6	100
										K	40	40	100

### Sheet: Fig. 2B female
∆CHD					∆NLS					∆PolyQ					∆CC
Trial 1					Trial 1					Trial 1					Trial 1
Plate	Eggs	Hatch	Percentage		Plate	Eggs	Hatch	Percentage		Plate	Eggs	Hatch	Percentage		Plate	Eggs	Hatch	Percentage
A	4	2	50		B	29	7	24.1379		A	30	24	80		A	8	6	75
B	4	0	0		C	33	17	51.5152		E	17	12	70.5882		C	25	9	36
H	7	1	14.2857		D	21	4	19.0476		F	31	25	80.6452		D	4	0	0
I	7	2	28.5714		E	24	4	16.6667		G	34	31	91.1765		G	8	3	37.5
Trial 2					F	33	21	63.6364		H	31	24	77.4194		H	6	1	16.6667
A	30	5	16.6667		I	12	0	0		I	34	16	47.0588		J	3	1	33.3333
B	13	1	7.69231		Trial 2					Trial 2					Trial 2
D	25	10	40		B	5	1	20		D	34	20	58.8235		B	21	0	0
E	5	3	60		F	23	17	73.913		E	26	14	53.8462		G	28	5	17.8571
F	18	0	0		I	22	10	45.4545		F	4	3	75		H	30	15	50
G	33	6	18.1818							I	21	15	71.4286		J	24	17	70.8333
H	20	0	0							Trial 3					Trial 3
J	4	0	0							B	28	11	39.3		B	23	17	73.9
Trial 3										D	12	4	33.3		C	2	0	0
A	17	10	58.8235							F	34	21	61.8		D	24	15	62.5
B	12	1	8.33333							I	9	4	44.4		G	6	2	33.3
C	19	4	21.0526							L	27	25	92.6		I	23	13	56.5
E	10	3	30							M	15	8	53.3		J	22	17	77.3
F	10	2	20							N	18	13	72.2		K	18	7	38.9
H	13	1	7.69231												L	25	15	60
J	3	1	33.3333												N	3	0	0
															O	10	6	60
