## Supplementary material for "The condensate-forming protein eIF4ET ensures adequate levels of meiotic proteins to support oocyte storage": Data Set 4

### Sheet: GO Biological process-Downreg
Gene Set Category	Gene Set ID	Gene Set Size	Count Overlap Protien	Overlapping protien names
GO:0009792	embryo development ending in birth or egg hatching	304	22	xnp-1,mei-1,lin-53,tba-1,tba-2,npp-4,dab-1,szy-20,npp-19,mex-1,uaf-1,hsp-60,paa-1,umps-1,dpy-18,mrg-1,nud-1,ima-3,ife-3,sqv-4,lpin-1,hda-1
GO:0016310	phosphorylation	480	22	plk-2,mek-2,riok-1,pdxk-1,ppk-1,pck-2,hxk-2,ppk-2,ckb-2,mvk-1,cdk-1,rsks-1,kgb-1,pfkb-1.2,cka-1,unc-43,air-1,nck-1,pak-1,sgk-1,max-2,C47B2.2
GO:0006508	proteolysis	375	21	C53D5.5,nep-1,nep-17,pcp-1,pcp-5,lap-1,csn-5,map-2,zmp-3,tag-196,lap-2,pes-9,zmp-4,C26B9.5,ctsa-2,nep-22,nas-37,ucr-2.1,asp-4,atg-4.1,F56F10.1
GO:0007275	multicellular organism development	455	18	mek-2,stam-1,csn-2,gld-1,lin-53,puf-5,fem-2,wdr-5.1,rfl-1,ric-8,csn-5,ima-3,mex-5,hda-1,lnp-1,pak-1,nas-37,sgk-1
GO:0006412	translation	216	17	C53D5.5,fars-1,nars-1,kars-1,tufm-1,pars-1,eif-3.D,dars-1,tut-1,sars-1,hars-1,ife-3,erfa-1,C37C3.2,vars-1,fars-2,eif-3.L
GO:0002119	nematode larval development	211	15	riok-1,pmt-1,dab-1,uaf-1,hsp-60,atp-2,ddx-23,umps-1,rsks-1,ima-3,hars-1,klc-2,lpin-1,pak-1,sgk-1
GO:0015031	protein transport	225	15	stam-1,vps-25,npp-19,vps-2,rep-1,vps-33.1,cope-1,ima-3,sec-10,istr-1,C07A12.7,unc-18,sec-15,tsg-101,atg-4.1
GO:0008152	metabolic process	85	14	pfkb-1.1,pacs-1,let-268,alkb-8,umps-1,pfkb-1.2,atic-1,aagr-1,atgp-1,tre-3,oga-1,ger-1,bgal-1,W03G11.3
GO:0036498	IRE1-mediated unfolded protein response	117	14	ile-1,dnj-27,F07F6.4,gfat-1,ckb-2,dpy-18,atln-1,bre-1,crt-1,pdi-2,calu-1,apy-1,lec-8,ger-1
GO:0008340	determination of adult lifespan	250	13	uba-5,npp-4,kars-1,pah-1,ctl-2,wdr-5.1,atp-2,umps-1,rsks-1,kgb-1,tax-6,ife-3,apy-1
GO:0006457	protein folding	71	12	pdi-3,dnj-12,cct-2,hsp-60,cct-5,nud-1,cct-8,cyn-13,cct-7,crt-1,ahsa-1,pdi-2
GO:0018215	protein phosphopantetheinylation	150	12	uba-5,pdi-3,let-268,rfl-1,fnta-1,ufl-1,dlst-1,dlat-1,fntb-1,pdi-2,pdi-6,ula-1
GO:0005975	carbohydrate metabolic process	155	12	hxk-2,ZK632.4,cts-1,klo-1,aagr-1,gspd-1,atgp-1,pygl-1,hex-2,tre-3,bgal-1,W03G11.3
GO:0006629	lipid metabolic process	228	11	pcyt-2.1,acox-1.1,dbt-1,Y54F10AM.8,ckb-2,acdh-11,Y37D8A.2,faah-1,ipla-7,hmgs-1,ech-1.1
GO:0006468	protein phosphorylation	422	11	plk-2,mek-2,riok-1,cdk-1,rsks-1,kgb-1,unc-43,air-1,pak-1,sgk-1,max-2
GO:0000278	mitotic cell cycle	53	10	plk-2,tba-1,tba-2,tba-4,mec-12,tbb-2,cdk-1,tbb-1,tbb-6,tba-8
GO:0016311	dephosphorylation	62	10	pfkb-1.1,pho-1,pho-11,pfkb-1.2,ppm-1.A,lpin-1,acp-1,tap-1,gob-1,pho-14
GO:0000003	reproduction	102	10	uba-5,xnp-1,pah-1,panl-3,umps-1,kgb-1,csn-5,ima-3,sqv-4,apy-1
GO:0030154	cell differentiation	299	10	mek-2,csn-2,gld-1,puf-5,fem-2,kgb-1,ubxn-2,csn-5,hda-1,max-2
GO:0000226	microtubule cytoskeleton organization	42	9	tba-1,tba-2,tba-4,mec-12,tbb-2,tbb-1,dli-1,tbb-6,tba-8
GO:0010468	regulation of gene expression	84	9	cey-3,cey-2,gld-1,cey-4,cec-5,tax-6,crt-1,fubl-1,fubl-3
GO:0045087	innate immune response	284	9	lec-11,C49C8.5,pyp-1,dod-19,lys-7,clec-41,vem-1,C08E8.4,F56F10.1
GO:0007017	microtubule-based process	28	8	tba-1,tba-2,tba-4,mec-12,tbb-2,tbb-1,tbb-6,tba-8
GO:0048477	oogenesis	49	8	mek-2,riok-1,csn-2,gld-1,puf-5,kgb-1,csn-5,ima-3
GO:0030968	endoplasmic reticulum unfolded protein response	54	8	ckb-2,bre-1,crt-1,pdi-2,pdi-6,dnj-7,apy-1,lec-8
GO:0006470	protein dephosphorylation	177	8	fem-2,ppm-1.G,paa-1,tax-6,ppm-1.A,pptr-2,pph-5,oga-1
GO:0007049	cell cycle	184	8	mei-1,cdc-42,puf-5,szy-20,npp-19,lem-2,cdk-1,ebp-1
GO:0006418	tRNA aminoacylation for protein translation	28	7	nars-1,kars-1,pars-1,dars-1,sars-2,sars-1,vars-1
GO:0010629	negative regulation of gene expression	50	7	gld-1,kars-1,atp-2,kgb-1,T25B9.9,lin-66,rpt-2
GO:0006631	fatty acid metabolic process	78	7	acox-1.1,dbt-1,acdh-11,ZK550.6,cpt-5,ech-1.1,acs-2
GO:0018991	oviposition	84	7	pdi-3,unc-59,unc-85,dab-1,ttll-12,bas-1,sqv-4
GO:0051321	meiotic cell cycle	109	7	plk-2,mek-2,riok-1,gld-1,mei-1,cdk-1,mrg-1
GO:0006281	DNA repair	127	7	xnp-1,rpa-2,rad-23,cku-80,mrg-1,gtf-2H1,F21D5.5
GO:0051301	cell division	149	7	mei-1,cdc-42,puf-5,szy-20,npp-19,cdk-1,ebp-1
GO:0006811	ion transport	441	7	spe-5,atp-1,atp-2,vha-15,vha-12,twk-18,nkb-3
GO:0006355	regulation of transcription, DNA-templated	541	7	fust-1,npp-19,mrg-1,cec-7,fubl-1,fubl-3,ascc-1
GO:0048598	embryonic morphogenesis	38	6	pat-12,atp-2,tut-1,pak-1,mup-2,cyp-31A3
GO:1902600	proton transmembrane transport	59	6	spe-5,atp-1,atp-2,vha-15,vha-12,cox-7C
GO:0006325	chromatin organization	66	6	lin-53,unc-85,wdr-5.1,mrg-1,cec-7,hda-1
GO:0040025	vulval development	70	6	mek-2,xnp-1,nud-1,tut-1,soc-2,sqv-4
GO:0000398	mRNA splicing, via spliceosome	87	6	prp-31,sacy-1,prp-17,ddx-23,rnp-7,rsp-8
GO:0006897	endocytosis	101	6	unc-11,cdc-42,tax-6,toca-1,rsd-3,epn-1
GO:0006397	mRNA processing	129	6	prp-31,cfim-1,uaf-1,panl-3,fubl-1,fubl-3
GO:0007165	signal transduction	423	6	rsks-1,soc-2,lys-7,pptr-2,nck-1,C07A12.7
GO:0006164	purine nucleotide biosynthetic process	10	5	pacs-1,ppat-1,T22D1.3,atic-1,adss-1
GO:0006096	glycolytic process	24	5	ipgm-1,hxk-2,enol-1,gpd-1,dlat-1
GO:0007281	germ cell development	43	5	riok-1,uaf-1,ddx-23,mrg-1,hars-1
GO:0000132	establishment of mitotic spindle orientation	47	5	tba-1,tba-2,npp-4,cdc-42,ubxn-2
GO:0016477	cell migration	50	5	arx-7,cdc-42,nck-1,pak-1,max-2
GO:0008406	gonad development	57	5	riok-1,xnp-1,atp-2,csn-5,hda-1
GO:0008104	protein localization	61	5	ppk-1,tba-2,dab-1,odr-4,istr-1
GO:0040011	locomotion	92	5	unc-11,unc-59,nud-1,klc-2,twk-18
GO:0007399	nervous system development	102	5	unc-33,swsn-6,pak-1,vem-1,max-2

### Sheet: GO Biological process-Upreg
Gene Set ID	Gene Set Name	Gene Set Size	Count Overlap Gene	Percentage Genes in Gene Set	Overlaping Gene Symbols
GO:0055085	transmembrane transport	450	13	13.265	pept-2,aqp-1,unc-68,clh-1,wht-2,nkcc-1,clh-6,mrp-5,nhx-2,ced-7,kcc-1,kcc-2,C27A7.6
GO:0006811	ion transport	441	7	7.143	nkcc-1,kcc-1,kcc-2,nhx-2,unc-68,clh-1,clh-6
GO:1902476	chloride transmembrane transport	96	5	5.102	clh-1,kcc-1,clh-6,nkcc-1,kcc-2
GO:0015031	protein transport	225	5	5.102	npp-22,npp-14,apd-3,pept-2,mel-28
GO:0006821	chloride transport	47	4	4.082	clh-6,kcc-2,clh-1,kcc-1
GO:0051301	cell division	149	4	4.082	dpy-28,mat-2,mel-28,rod-1
GO:0016567	protein ubiquitination	157	4	4.082	dcaf-1,ubr-1,mat-2,nhl-2
GO:0007049	cell cycle	184	4	4.082	mel-28,dpy-28,rod-1,mat-2
GO:0002119	nematode larval development	211	4	4.082	pyr-1,nhx-2,bli-3,daf-15
GO:0008340	determination of adult lifespan	250	4	4.082	nhx-2,elo-2,daf-15,hgap-2
GO:0055064	chloride ion homeostasis	7	3	3.061	nkcc-1,kcc-2,kcc-1
GO:0055075	potassium ion homeostasis	7	3	3.061	nkcc-1,kcc-2,kcc-1
GO:0006884	cell volume homeostasis	8	3	3.061	kcc-1,nkcc-1,kcc-2
GO:1990573	potassium ion import across plasma membrane	18	3	3.061	kcc-2,nkcc-1,kcc-1
GO:0051028	mRNA transport	21	3	3.061	npp-14,npp-22,mel-28
GO:0006606	protein import into nucleus	32	3	3.061	npp-14,npp-8,npp-3
GO:0006633	fatty acid biosynthetic process	37	3	3.061	elo-2,elo-5,fat-6
GO:0006364	rRNA processing	76	3	3.061	let-716,nath-10,toe-1
GO:0006631	fatty acid metabolic process	78	3	3.061	elo-2,elo-5,fat-6
GO:0051321	meiotic cell cycle	109	3	3.061	mel-28,dpy-28,mat-2
GO:0006974	cellular response to DNA damage stimulus	111	3	3.061	tank-1,ubr-5,M03C11.8
GO:0006629	lipid metabolic process	228	3	3.061	elo-2,elo-5,fat-6
GO:0006468	protein phosphorylation	422	3	3.061	pkn-1,unc-82,gck-4
GO:0016310	phosphorylation	480	3	3.061	unc-82,gck-4,pkn-1
GO:0045943	positive regulation of transcription by RNA polymerase I	3	2	2.041	let-355,toe-1
GO:0051292	nuclear pore complex assembly	3	2	2.041	npp-3,mel-28
GO:0006999	nuclear pore organization	5	2	2.041	npp-22,npp-3
GO:0006405	RNA export from nucleus	6	2	2.041	npp-8,npp-14
GO:0006913	nucleocytoplasmic transport	8	2	2.041	npp-22,npp-8
GO:0019367	fatty acid elongation, saturated fatty acid	9	2	2.041	elo-5,elo-2
GO:0034625	fatty acid elongation, monounsaturated fatty acid	9	2	2.041	elo-2,elo-5
GO:0034626	fatty acid elongation, polyunsaturated fatty acid	9	2	2.041	elo-5,elo-2
GO:0043044	ATP-dependent chromatin remodeling	11	2	2.041	swsn-4,M03C11.8
GO:0042761	very long-chain fatty acid biosynthetic process	12	2	2.041	elo-2,elo-5
GO:0030148	sphingolipid biosynthetic process	14	2	2.041	elo-2,elo-5
GO:0000462	maturation of SSU-rRNA from tricistronic rRNA transcript (SSU-rRNA, 5.8S rRNA, LSU-rRNA)	18	2	2.041	toe-1,rha-2
GO:0006997	nucleus organization	19	2	2.041	npp-8,npp-3
GO:0000070	mitotic sister chromatid segregation	31	2	2.041	mel-28,dpy-28
GO:0007059	chromosome segregation	35	2	2.041	dpy-28,rod-1
GO:0006351	transcription, DNA-templated	36	2	2.041	rpoa-2,rpc-1
GO:0000132	establishment of mitotic spindle orientation	47	2	2.041	npp-3,ced-7
GO:0006813	potassium ion transport	54	2	2.041	kcc-2,kcc-1
GO:1902600	proton transmembrane transport	59	2	2.041	nhx-2,nnt-1
GO:0008104	protein localization	61	2	2.041	wdfy-3,sel-2
